# *rpfF* is not required for *X. translucens* pv. undulosa pathogenesis

**DOI:** 10.1101/2024.05.20.594922

**Authors:** Nathaniel Heiden, Jules Butchacas, Taylor Klass, Stephen P. Cohen, Veronica Roman-Reyna, Marcus V. Merfa, Guillermo E. Valero David, Christian Vargas-Garcia, Cristian Olmos, Yesenia Vélez-Negrón, Monica M. Lewandowski, Jonathan M. Jacobs

## Abstract

Bacterial cells self-coordinate via a mechanism called quorum sensing. In *Xanthomonas* species the gene *rpfF* encodes the quorum sensing autoinducer synthase. *Xanthomonas* species are divided into two main phylogenetic groups called Clade I and Clade II. The *rpf* quorum sensing system has been well studied in multiple Clade II *Xanthomonas* species and deletion of *rpfF* resulted in a major loss of virulence on susceptible hosts. However, the only Clade I *Xanthomonas* species in which the *rpfF* system was previously studied was in the sugarcane pathogen *X. albilineans*. In *X. albilineans* the *rpf* cluster plays a relatively small role in pathogenesis. *Xanthomonas translucens* pv. undulosa (Xtu) is a Clade I *Xanthomonas* species that causes bacterial leaf streak (BLS) and black chaff of wheat and barley and has increased as a concern in recent decades. Neither major resistance nor chemical treatments are available to prevent disease caused by Xtu. Interference with *rpf* bacterial quorum sensing systems has demonstrated some success in other systems. It was unknown whether BLS caused by Xtu could be prevented via quorum sensing interference. We found that Xtu encodes an *rpfF* homolog and we created an *rpfF* knockout mutant to study the role of the *rpf* system in Xtu. We found that the *rpfF* mutant was unaffected in its pathogenesis as it caused BLS symptoms and multiplied within wheat plants to the same levels as the wildtype strain. The Xtu *rpfF* mutant grew normally in lag and log phases *in vitro*, however it exhibited a shorter stationary phase and an early death phase in plant-derived media. The importance of RpfF in Xtu’s life cycle is unknown, though it appears to carry out a role in population stability. Our research determined that *rpfF* is not a major Xtu pathogenicity factor. Therefore, we do not recommend the targeting of the *rpf* quorum sensing system as a preventative treatment for BLS of wheat.
