## Supplemental Table 1 for "*rpfF* is not required for *X. translucens* pv. undulosa pathogenesis"

### Sheet: Sheet1
Replicate	Measurement	Day	Shapiro-Wilk's Test	T-test	Wilcoxon Test
1	log10 CFU/cm2	0	0.8982	0.6942
1	log10 CFU/cm2	2	0.002586		0.6857
1	log10 CFU/cm2	4	0.9194	0.1931
1	log10 CFU/cm2	6	0.000737		0.4596
1	log10 CFU/cm2	8	0.1784	0.8448
1	Percent Watersoaked	6	0.4187	0.3264
2	log10 CFU/cm2	0	0.6492	0.6263
2	log10 CFU/cm2	2	0.01964		0.2
2	log10 CFU/cm2	4	0.001571		0.4857
2	log10 CFU/cm2	6	0.3775	0.16
2	log10 CFU/cm2	8	0.08769	0.1283
2	Percent Watersoaked	6	0.5521	0.7966
	Expansion in 0.3% agar (cm)	21	0.1096		0.36
	Expansion in 0.5% agar (cm)	21	0.9949	0.83
	Expansion in 1% agar (cm)	21	4251	0.41
